# Embryonically Active Piriform Cortex Neurons Promote Intracortical Recurrent Connectivity during Development

**DOI:** 10.1101/2024.05.08.593265

**Authors:** David C. Wang, Fernando Santos-Valencia, Jun H. Song, Kevin M. Franks, Liqun Luo

**Author notes:** Correspondence (K.M.F.), (L.L.).

## Abstract

Neuronal activity plays a critical role in the maturation of circuits that propagate sensory information into the brain. How widely does early activity regulate circuit maturation across the developing brain? Here, we used Targeted Recombination in Active Populations (TRAP) to perform a brain-wide survey for prenatally active neurons in mice and identified the piriform cortex as an abundantly TRAPed region. Whole-cell recordings in neonatal slices revealed preferential interconnectivity within embryonically TRAPed piriform neurons and their enhanced synaptic connectivity with other piriform neurons. *In vivo* Neuropixels recordings in neonates demonstrated that embryonically TRAPed piriform neurons exhibit broad functional connectivity within piriform and lead spontaneous synchronized population activity during a transient neonatal period, when recurrent connectivity is strengthening. Selectively activating or silencing of these neurons in neonates enhanced or suppressed recurrent synaptic strength, respectively. Thus, embryonically TRAPed piriform neurons represent an interconnected hub-like population whose activity promotes recurrent connectivity in early development.
