## Supplementary material for "Embryonically Active Piriform Cortex Neurons Promote Intracortical Recurrent Connectivity during Development": Table S1

### Sheet: Sheet 1
	8F (38,185 cells in tot)	1M (38,852 cells in tot)	8M (38,601 cells in tot)	Region Volume (voxel count)	Density per 100,000 voxels	Mean cell count
Dorsomedial nucleus of the hypothalamus'	727	585	401	3008496	18.9796	571
Posterodorsal preoptic nucleus'	16	12	13	93328	14.6437	13.6667
Fundus of striatum'	134	185	227	1713872	10.6192	182
Arcuate hypothalamic nucleus'	184	313	176	2279488	9.84139	224.333
Anteroventral periventricular nucleus'	208	126	56	1449472	8.96878	130
Vascular organ of the lamina terminalis'	9	6	3	69312	8.65651	6
Median preoptic nucleus'	41	35	6	322080	8.4865	27.3333
Central amygdalar nucleus'	483	408	449	5268000	8.47887	446.667
Suprachiasmatic nucleus'	33	49	48	526208	8.23502	43.3333
Intercalated amygdalar nucleus'	53	58	63	730856	7.9359	58
Paraventricular hypothalamic nucleus'	125	119	111	1510000	7.83664	118.333
Periventricular hypothalamic nucleus, intermediate part'	143	113	109	1640288	7.4174	121.667
Paraventricular hypothalamic nucleus, descending division'	77	76	64	1045136	6.92095	72.3333
Periventricular hypothalamic nucleus, posterior part'	78	65	54	996464	6.58997	65.6667
Preparasubthalamic nucleus'	2	2	7	58528	6.26481	3.66667
Cortical subplate'	101	76	95	1488976	6.0892	90.6667
Subfornical organ'	9	19	2	165728	6.03398	10
Induseum griseum'	76	48	56	1005520	5.96706	60
Caudoputamen'	6139	6527	6755	113315960	5.71293	6473.67
Posterior hypothalamic nucleus'	352	357	214	5656912	5.43877	307.667
Ventrolateral preoptic nucleus'	41	23	8	523408	4.58533	24
Medial preoptic nucleus'	193	131	109	3251360	4.43917	144.333
Paraventricular nucleus of the thalamus'	111	199	160	3555872	4.40586	156.667
Hippocampal formation'	85	61	95	1882352	4.26771	80.3333
Intermediodorsal nucleus of the thalamus'	39	64	68	1411280	4.03889	57
Anterodorsal nucleus'	12	100	41	1288912	3.95683	51
Rostral linear nucleus raphe'	17	19	16	445312	3.8924	17.3333
Supraoptic nucleus'	10	12	13	310608	3.75607	11.6667
Periventricular hypothalamic nucleus, anterior part'	20	10	15	406256	3.69225	15
Ventromedial preoptic nucleus'	24	11	8	401024	3.57418	14.3333
Periventricular hypothalamic nucleus, preoptic part'	53	32	41	1181184	3.55575	42
Medial amygdalar nucleus'	307	304	246	8114328	3.52052	285.667
Retrochiasmatic area'	36	45	46	1202640	3.52003	42.3333
Tuberal nucleus'	146	160	120	4146408	3.42465	142
Piriform area'	1682	1522	1448	46309056	3.34852	1550.67
Medial habenula'	63	104	89	2560224	3.33304	85.3333
Hypothalamus'	826	749	529	21273184	3.2968	701.333
Lateral terminal nucleus of the accessory optic tract'	2	1	4	71536	3.26176	2.33333
Mediodorsal nucleus of thalamus'	282	480	320	11067120	3.2589	360.667
Pontine gray'	250	268	234	7700136	3.25535	250.667
Perifornical nucleus'	51	58	55	1714032	3.18936	54.6667
Tegmental reticular nucleus'	160	161	206	5517312	3.18392	175.667
Anterior amygdalar area'	64	56	57	1977480	2.9836	59
Principal sensory nucleus of the trigeminal'	66	120	210	4424304	2.98352	132
Intermediate geniculate nucleus'	3	1	4	90000	2.96296	2.66667
Lateral amygdalar nucleus'	124	77	90	3361152	2.88592	97
Fasciola cinerea'	11	7	23	493440	2.76967	13.6667
Presubiculum'	81	76	147	3666760	2.76357	101.333
Lateral hypothalamic area'	377	423	303	13464904	2.73056	367.667
Basomedial amygdalar nucleus'	169	158	150	5940752	2.67643	159
Nucleus accumbens'	736	753	785	28380856	2.67081	758
Dentate gyrus'	820	702	994	31967896	2.62347	838.667
Endopiriform nucleus'	308	310	260	11170016	2.62011	292.667
Central medial nucleus of the thalamus'	44	79	33	1996560	2.60448	52
Posterior intralaminar thalamic nucleus'	18	11	25	702576	2.562	18
Supratrigeminal nucleus'	24	37	29	1174568	2.55413	30
Claustrum'	13	79	75	2202952	2.52691	55.6667
Olfactory areas'	454	396	385	16325440	2.52163	411.667
Median eminence'	25	17	6	652400	2.45248	16
Nucleus of the lateral lemniscus'	71	74	70	2931536	2.44468	71.6667
Parabigeminal nucleus'	3	1	9	179056	2.4201	4.33333
Subparafascicular nucleus'	28	42	27	1365312	2.3682	32.3333
Posterior triangular thalamic nucleus'	18	31	33	1155928	2.36462	27.3333
Parabrachial nucleus'	141	105	160	5795848	2.335	135.333
Medial geniculate complex'	49	54	85	2799376	2.23859	62.6667
Posterior limiting nucleus of the thalamus'	18	22	17	857488	2.21577	19
Perirhinal area'	79	50	81	3159168	2.21577	70
Subparaventricular zone'	16	29	13	875200	2.20902	19.3333
Area prostriata'	17	27	41	1306536	2.16858	28.3333
Taenia tecta'	311	216	220	11527984	2.15996	249
Septohippocampal nucleus'	9	8	2	295968	2.13987	6.33333
Parasubiculum'	73	68	98	3731504	2.13497	79.6667
Ventral part of the lateral geniculate complex'	30	44	28	1622968	2.09493	34
Cochlear nuclei'	71	107	118	4767080	2.06975	98.6667
Paratrochlear nucleus'	3	4	1	129328	2.06194	2.66667
Ventral premammillary nucleus'	29	40	27	1560176	2.05105	32
Supplemental somatosensory area'	642	694	869	36072648	2.03755	735
Subcommissural organ'	5	1	1	115824	2.01455	2.33333
Ventromedial hypothalamic nucleus'	101	90	73	4395632	2.00199	88
Postsubiculum'	80	53	129	4372920	1.99714	87.3333
Cerebellum'	47	44	62	2556136	1.9952	51
Interpeduncular nucleus'	66	36	60	2839776	1.90156	54
Piriform-amygdalar area'	101	89	80	4766448	1.8882	90
Flocculus'	87	121	94	5346132	1.88298	100.667
Thalamus'	102	116	103	5706560	1.87504	107
Pons'	387	486	363	22127784	1.86191	412
Anteroventral preoptic nucleus'	15	23	3	740448	1.84573	13.6667
Triangular nucleus of septum'	61	39	56	2846800	1.82661	52
Entorhinal area, lateral part'	424	502	445	25512352	1.79129	457
Nucleus of the lateral olfactory tract'	40	16	12	1277920	1.77372	22.6667
Primary somatosensory area, nose'	198	183	257	12076320	1.76102	212.667
Paracentral nucleus'	23	51	26	1904896	1.74988	33.3333
Parafascicular nucleus'	45	68	91	3887952	1.74899	68
Ectorhinal area'	97	121	128	6848952	1.68396	115.333
Hippocampo-amygdalar transition area'	21	41	22	1685336	1.66139	28
Suprageniculate nucleus'	19	12	5	723568	1.65845	12
Cortical amygdalar area'	254	240	139	13060608	1.61555	211
Entorhinal area, medial part, dorsal zone'	270	354	339	20075200	1.59899	321
Postpiriform transition area'	87	73	109	5618888	1.59581	89.6667
Primary somatosensory area, mouth'	294	380	508	24838480	1.58625	394
Lateral habenula'	52	54	25	2757744	1.58342	43.6667
Intergeniculate leaflet of the lateral geniculate complex'	1	7	5	273680	1.58336	4.33333
Midbrain'	655	717	650	43426408	1.55205	674
Subiculum'	112	165	154	9417544	1.52552	143.667
Pallidum'	112	76	54	5457736	1.47802	80.6667
Dorsal peduncular area'	70	34	72	4037760	1.45295	58.6667
Ventral auditory area'	99	90	123	7272888	1.42997	104
Visceral area'	124	118	158	9398240	1.41871	133.333
Primary auditory area'	73	117	172	8595984	1.40376	120.667
Medial preoptic area'	87	64	34	4444240	1.38756	61.6667
Peripeduncular nucleus'	4	1	5	244576	1.3629	3.33333
Zona incerta'	131	128	132	9587032	1.35948	130.333
Interfascicular nucleus raphe'	10	8	10	694368	1.34415	9.33333
Bed nucleus of the accessory olfactory tract'	0	2	2	99832	1.33558	1.33333
Bed nuclei of the stria terminalis'	158	139	130	10719576	1.32779	142.333
Subthalamic nucleus'	5	23	3	779992	1.3248	10.3333
Dorsal part of the lateral geniculate complex'	40	28	46	2889304	1.3152	38
Temporal association areas'	131	156	197	12409128	1.30012	161.333
Olfactory tubercle'	337	245	185	20250664	1.26251	255.667
Simple lobule'	167	208	147	13867268	1.25475	174
Prosubiculum'	79	55	72	5482520	1.25247	68.6667
Globus pallidus, external segment'	131	71	33	6259264	1.25148	78.3333
Gustatory areas'	99	101	62	7073256	1.2347	87.3333
Anterior hypothalamic nucleus'	76	93	35	5684752	1.19618	68
Posterior amygdalar nucleus'	46	66	26	3866632	1.18967	46
Magnocellular nucleus'	30	17	9	1575264	1.18499	18.6667
Mammillary body'	108	116	63	8123816	1.17761	95.6667
Pedunculopontine nucleus'	55	79	57	5412424	1.17631	63.6667
Anteroventral nucleus of thalamus'	18	84	11	3221392	1.16927	37.6667
Dorsal auditory area'	54	56	60	4859304	1.16615	56.6667
Dorsal premammillary nucleus'	12	15	10	1057680	1.16607	12.3333
Subparafascicular area'	11	18	8	1061024	1.1624	12.3333
Septofimbrial nucleus'	51	44	37	3794512	1.15957	44
Submedial nucleus of the thalamus'	21	43	21	2450688	1.15614	28.3333
Anterior olfactory nucleus'	458	295	407	33504400	1.15408	386.667
Central linear nucleus raphe'	6	12	5	665408	1.15218	7.66667
Trochlear nucleus'	1	0	1	58064	1.14816	0.666667
Agranular insular area'	358	384	340	31576424	1.1422	360.667
Retroparafascicular nucleus'	5	9	3	497344	1.13939	5.66667
Nucleus of the brachium of the inferior colliculus'	7	4	1	351704	1.13732	4
Periaqueductal gray'	367	547	298	37550336	1.07589	404
Medial terminal nucleus of the accessory optic tract'	4	4	3	341560	1.07351	3.66667
Ventral posterior complex of the thalamus'	109	204	94	12673344	1.07049	135.667
Anterior tegmental nucleus'	2	9	0	344512	1.06431	3.66667
Superior colliculus, motor related'	399	418	449	39752088	1.06158	422
Superior colliculus, sensory related'	146	186	183	16349928	1.04995	171.667
Midbrain reticular nucleus'	358	468	273	34900608	1.04965	366.333
Medial pretectal area'	5	4	2	350304	1.04671	3.66667
Ansiform lobule'	40	77	111	7274148	1.0448	76
Substantia innominata'	201	136	154	15751000	1.03909	163.667
Nucleus raphe magnus'	11	9	6	835064	1.03784	8.66667
Nucleus of the optic tract'	9	28	7	1419992	1.03287	14.6667
Paraflocculus'	63	225	93	12331544	1.02988	127
Medulla'	64	111	107	9135876	1.02891	94
Perireunensis nucleus'	21	12	4	1210592	1.01879	12.3333
Red nucleus'	59	86	46	6302128	1.01024	63.6667
Posterior auditory area'	30	16	28	2448816	1.00729	24.6667
Postrhinal area'	49	33	71	5129616	0.994226	51
Central lateral nucleus of the thalamus'	14	50	22	2887488	0.992789	28.6667
Culmen'	95	144	101	11492684	0.986135	113.333
Laterointermediate area'	22	10	25	1968344	0.965278	19
Midbrain reticular nucleus, retrorubral area'	12	7	10	1004216	0.962608	9.66667
Parasubthalamic nucleus'	6	14	15	1213888	0.961099	11.6667
Diagonal band nucleus'	70	74	18	5651192	0.955551	54
Nucleus of the posterior commissure'	24	19	23	2317664	0.949232	22
Superior central nucleus raphe'	62	40	34	4813216	0.941851	45.3333
Intertrigeminal nucleus'	2	3	0	178016	0.936245	1.66667
Infralimbic area'	74	37	76	6754576	0.922831	62.3333
Lateral dorsal nucleus of thalamus'	39	74	40	5553912	0.918272	51
Primary somatosensory area, unassigned'	30	45	64	5049328	0.917614	46.3333
Primary visual area'	274	160	343	28296536	0.915306	259
Ethmoid nucleus of the thalamus'	10	13	17	1459256	0.913708	13.3333
Posterolateral visual area'	21	31	35	3177864	0.912563	29
Lateral visual area'	67	26	41	4902496	0.911101	44.6667
Inferior colliculus'	231	248	243	26632408	0.903661	240.667
Basolateral amygdalar nucleus'	75	67	61	7601128	0.890219	67.6667
Field CA3'	242	191	297	27365856	0.889186	243.333
Parataenial nucleus'	13	22	14	1839616	0.887866	16.3333
Field CA1'	376	325	536	46496752	0.8868	412.333
Primary somatosensory area, barrel field'	138	245	281	25151120	0.880014	221.333
Medial septal nucleus'	30	23	33	3321344	0.863104	28.6667
Central lobule'	172	248	168	23107796	0.848199	196
Motor nucleus of trigeminal'	9	18	9	1419032	0.845647	12
Posterior complex of the thalamus'	48	110	14	6965128	0.823148	57.3333
Edinger-Westphal nucleus'	1	3	1	203664	0.818341	1.66667
Primary somatosensory area, upper limb'	51	152	159	15077848	0.800291	120.667
Nucleus of the trapezoid body'	3	13	13	1235648	0.782316	9.66667
Substantia nigra, reticular part'	41	77	48	7084952	0.780998	55.3333
Oculomotor nucleus'	4	1	1	260256	0.768474	2
Globus pallidus, internal segment'	18	9	12	1694312	0.767273	13
Xiphoid thalamic nucleus'	4	5	7	701328	0.760462	5.33333
Ventral anterior-lateral complex of the thalamus'	35	59	25	5325176	0.744889	39.6667
Peritrigeminal zone'	14	10	16	1800192	0.740662	13.3333
Reticular nucleus of the thalamus'	31	74	46	6836016	0.736296	50.3333
Field CA2'	16	12	18	2142136	0.715796	15.3333
Anterior pretectal nucleus'	57	69	43	7884216	0.714508	56.3333
Lateral posterior nucleus of the thalamus'	53	43	34	6269056	0.691226	43.3333
Rhomboid nucleus'	3	6	6	725552	0.68913	5
Primary motor area'	230	401	419	50996936	0.686316	350
Dorsal nucleus raphe'	5	12	8	1223136	0.681309	8.33333
Nucleus sagulum'	1	1	6	392760	0.678956	2.66667
Orbital area'	265	241	280	38838808	0.674583	262
Accessory supraoptic group'	0	1	0	49712	0.670529	0.333333
Anterior cingulate area'	232	193	452	44318896	0.659613	292.333
Ventral medial nucleus of the thalamus'	48	54	41	7227104	0.659554	47.6667
Retrosplenial area'	398	396	741	77899344	0.656831	511.667
Nucleus of reuniens'	24	21	21	3391632	0.648655	22
Lateral preoptic area'	42	26	13	4189648	0.644446	27
Posterior pretectal nucleus'	9	7	5	1090456	0.641933	7
Ventral tegmental area'	25	26	14	3423264	0.632924	21.6667
Superior olivary complex'	24	44	38	5598488	0.631123	35.3333
Subgeniculate nucleus'	0	1	1	107440	0.620501	0.666667
Interposed nucleus'	2	1	3	322840	0.619502	2
Anterolateral visual area'	13	23	20	3032896	0.615473	18.6667
Anterior area'	18	33	55	5852824	0.603697	35.3333
Laterodorsal tegmental nucleus'	8	17	4	1627808	0.593846	9.66667
Pontine reticular nucleus'	114	113	87	18096080	0.578394	104.667
Anteromedial nucleus'	28	20	9	3284976	0.578391	19
Lateral septal nucleus'	140	158	108	24422016	0.554145	135.333
Pontine reticular nucleus, caudal part'	108	104	96	18771472	0.546929	102.667
Copula pyramidis'	1	1	1	183560	0.544781	1
Bed nucleus of the anterior commissure'	0	1	0	62048	0.537218	0.333333
Barrington''s nucleus'	2	0	0	124528	0.535355	0.666667
Main olfactory bulb'	322	68	113	31686248	0.529146	167.667
Rostrolateral visual area'	21	28	15	4070656	0.524076	21.3333
Medial accesory oculomotor nucleus'	2	0	0	130848	0.509497	0.666667
posteromedial visual area'	7	21	34	4195240	0.492622	20.6667
Parvicellular motor 5 nucleus'	0	2	2	282832	0.471422	1.33333
Subceruleus nucleus'	0	2	1	213872	0.467569	1
Anterodorsal preoptic nucleus'	3	6	2	796240	0.460498	3.66667
Anteromedial visual area'	5	18	20	3192904	0.448912	14.3333
Interanterodorsal nucleus of the thalamus'	1	10	0	892464	0.410848	3.66667
Primary somatosensory area, trunk'	18	17	40	6389568	0.391263	25
Parastrial nucleus'	5	3	1	773360	0.387918	3
Dentate nucleus'	3	3	2	688272	0.387444	2.66667
Paranigral nucleus'	0	0	2	173888	0.383389	0.666667
Perihypoglossal nuclei'	0	2	2	360352	0.370009	1.33333
Dorsal tegmental nucleus'	2	7	0	829872	0.361502	3
Parvicellular reticular nucleus'	10	13	18	3867940	0.353332	13.6667
Vestibular nuclei'	24	34	23	7819020	0.345312	27
Accessory trigeminal nucleus'	0	0	1	98080	0.339859	0.333333
Ventral tegmental nucleus'	1	2	0	300240	0.333067	1
Pontine central gray'	12	22	8	4331376	0.323223	14
Secondary motor area'	203	235	308	79663632	0.312146	248.667
Gigantocellular reticular nucleus'	24	23	37	9066536	0.308828	28
Substantia nigra, compact part'	5	5	0	1089048	0.306078	3.33333
Prelimbic area'	74	54	49	19283184	0.305966	59
Vestibulocerebellar nucleus'	0	0	1	111276	0.299555	0.333333
Spinal nucleus of the trigeminal, oral part'	1	8	10	2158144	0.293462	6.33333
Interanteromedial nucleus of the thalamus'	1	1	1	346976	0.288204	1
Olivary pretectal nucleus'	2	2	0	465008	0.286733	1.33333
Primary somatosensory area, lower limb'	24	32	27	9818136	0.281791	27.6667
Abducens nucleus'	1	0	1	242656	0.274737	0.666667
Supragenual nucleus'	0	1	0	138880	0.240015	0.333333
Nucleus incertus'	1	1	4	865840	0.23099	2
Nucleus raphe pallidus'	1	0	0	146192	0.228011	0.333333
Nucleus raphe pontis'	1	2	2	777360	0.214401	1.66667
Cuneiform nucleus'	8	5	7	3187856	0.209127	6.66667
Lingula (I)'	0	2	0	346664	0.192309	0.666667
Intermediate reticular nucleus'	10	9	12	5835328	0.177082	10.3333
Sublaterodorsal nucleus'	0	2	0	377696	0.176509	0.666667
Accessory olfactory bulb'	12	2	4	3661996	0.163845	6
Facial motor nucleus'	4	16	1	4837256	0.14471	7
Paragigantocellular reticular nucleus'	0	2	2	975696	0.136655	1.33333
Frontal pole, cerebral cortex'	5	4	9	6322456	0.0948998	6
Posterodorsal tegmental nucleus'	0	1	0	384224	0.0867549	0.333333
Magnocellular reticular nucleus'	3	1	1	2192536	0.0760155	1.66667
Parapyramidal nucleus'	0	1	0	653264	0.0510258	0.333333
Midbrain trigeminal nucleus'	0	0	0	75872	0	0
Dorsal terminal nucleus of the accessory optic tract'	0	0	0	45808	0	0
Locus ceruleus'	0	0	0	115888	0	0
Nucleus of the solitary tract'	0	0	0	8872	0	0
Accessory facial motor nucleus'	0	0	0	45024	0	0
Inferior salivatory nucleus'	0	0	0	9696	0	0
Nucleus y'	0	0	0	16244	0	0
Paramedian lobule'	0	0	0	22988	0	0
Fastigial nucleus'	0	0	0	16728	0	0
